# Two decades of suspect evidence for adaptive DNA-sequence evolution – Less negative selection misconstrued as positive selection

**DOI:** 10.1101/2020.04.21.049973

**Authors:** Qipian Chen, Ziwen He, Xiao Feng, Hao Yang, Suhua Shi, Chung-I Wu

**Affiliations:** State Key Laboratory of Biocontrol, Guangdong Key Lab of Plant Resources, Key Laboratory of Biodiversity Dynamics and Conservation of Guangdong Higher Education Institutes, School of Life Sciences, Sun Yat-Sen University, Guangdong, China; CAS Key Laboratory of Genome Sciences and Information, Beijing Institute of Genomics, Chinese Academy of Sciences, Beijing, China; Department of Ecology and Evolution, University of Chicago, Chicago, Illinois, USA

**Author notes:** These authors contributed equally to this work (Qipian Chen, Ziwen He). Correspondence should be addressed to C.-I.W. or S.S.

## Abstract

Evidence for biological adaptation is often obtained by studying DNA sequence evolution. Since the analyses are affected by both positive and negative selection, studies usually assume constant negative selection in the time span of interest. For this reason, hundreds of studies that conclude adaptive evolution might have reported false signals caused by relaxed negative selection. We test this suspicion two ways. First, we analyze the fluctuation in population size, N, during evolution. For example, the evolutionary rate in the primate phylogeny could vary by as much as 2000 fold due to the variation in N alone. Second, we measure the variation in negative selection directly by analyzing the polymorphism data from four taxa (*Drosophila, Arabidopsis*, primates, and birds, with 64 species in total). The strength of negative selection, as measured by the ratio of nonsynonymous/synonymous polymorphisms, fluctuates strongly and at multiple time scales. The two approaches suggest that the variation in the strength of negative selection may be responsible for the bulk of the reported adaptive genome evolution in the last two decades. This study corroborates the recent report^1^ on the inconsistent patterns of adaptive genome evolution. Finally, we discuss the path forward in detecting adaptive sequence evolution.
