## Supplementary material for "Two decades of suspect evidence for adaptive DNA-sequence evolution – Less negative selection misconstrued as positive selection": Table S

### Sheet: Table S3
Table S3. Nonsynomous / synomous ratio summary by species and subspecies (autosomes ) in Order Primate
Family	Genus	Comon name	Scientific name species/subspecies	N	ID	Non CpG sites												All sites
						pA/pS				θπ_Ssites (per kb)	N sites	S sites	Kappa	Ka/Ks (apes vs. old-world monkeys)				pA/pS				θπ_Ssites (per kb)	N sites	S sites	Kappa	Ka/Ks (apes vs. old-world monkeys)
						Heterozygotes (mean)	Heterozygotes (sd)	All Polymorphisms	Polymorphisms (excl. singleton)					Mean	sd	Min	Max	Heterozygotes (mean)	Heterozygotes (sd)	All Polymorphisms	Polymorphisms (excl. singleton)					Mean	sd	Min	Max
Hominidae	Homo	Han Chinese (CHB)	Homo sapiens	106	HSACHB	0.389919	0.0215116	0.520144	0.399697	0.27811	5.84339e+06	2.2574e+06	2.88669	0.328805	0.0135408	0.30492	0.344045	0.329661	0.0149628	0.522481	0.38988	0.367826	6.11271e+06	2.65408e+06	5.24659	0.306643	0.0113875	0.287228	0.318752
		Janpanese (JPT)		105	HSAJPT	0.389446	0.0211327	0.503408	0.406422	0.277777								0.330427	0.0147091	0.510267	0.401538	0.36678
		Sri Lankan (STU) people		112	HSASTU	0.393217	0.0194721	0.495011	0.411702	0.291473								0.330239	0.0139022	0.490083	0.396857	0.3873
		British (GBR)		100	HSAGBR	0.3913	0.0188179	0.504257	0.415581	0.305134								0.330436	0.013364	0.494142	0.401098	0.405907
		Yoruba (YRI) people		107	HSAYRI	0.378162	0.0147417	0.449244	0.381806	0.39685								0.321749	0.0103388	0.44004	0.370745	0.527039
	Pan	Nigeria–Cameroon chimpanzee	Pan troglodytes ellioti	10	PTRELL	0.392919	0.0135901	0.373018	0.344283	0.768293	5.84438e+06	2.25801e+06	2.88689	0.326461	0.0133894	0.302666	0.340892	0.319949	0.0109551	0.347315	0.314717	1.08339	6.11377e+06	2.6545e+06	5.24426	0.304238	0.0113208	0.284781	0.316394
		Eastern chimpanzee	Pan troglodytes schweinfurthii	6	PTRSCH	0.368122	0.01577	0.344128	0.308559	0.853824								0.294369	0.014756	0.314962	0.277632	1.21368
		Central chimpanzee	Pan troglodytes troglodytes	4	PTRTRO	0.369646	0.0108248	0.338351	0.294573	0.941698								0.300285	0.00877226	0.311422	0.266897	1.31555
		Western chimpanzee	Pan troglodytes verus	4	PTRVER	0.428542	0.0168042	0.396874	0.352738	0.429596								0.356715	0.0196348	0.365502	0.322854	0.60527
		Bonobos	Pan paniscus	13	PANPAN	0.436531	0.0238007	0.418977	0.384131	0.440224	5.78803e+06	2.23934e+06	2.91313	0.32016	0.0140335	0.293171	0.337503	0.356084	0.0108928	0.390755	0.35358	0.629062	6.05429e+06	2.63137e+06	5.29117	0.298323	0.0115546	0.276459	0.312601
	Gorilla	Eastern lowland Gorilla	Gorilla beringei graueri	3	GGOGRA	0.396669	0.0218053	0.356315	0.340868	0.399885	NA	NA	NA	NA	NA	NA	NA	0.339655	0.00161307	0.335096	0.329126	0.528657	NA	NA	NA	NA	NA	NA	NA
		Cross river Gorilla	Gorilla gorilla diehli	1	GGODIE	0.352619	0	NA	NA	NA	5.77729e+06	2.22961e+06	2.87647	0.325145	0.0134202	0.299617	0.339494	0.296276	0	NA	NA	NA	6.04271e+06	2.62252e+06	5.23883	0.302579	0.0110908	0.28172	0.314267
		Western lowland Gorilla	Gorilla gorilla gorilla	23	GGOGOR	0.359704	0.0107228	0.371662	0.330737	0.963595								0.298329	0.00617123	0.350065	0.309571	1.31161
	Pongo	Sumatran Orangutan	Pongo abellii	5	PONABE	0.327572	0.0101057	0.291109	0.281535	1.24594	5.81838e+06	2.25825e+06	2.95191	0.301547	0.0141208	0.274991	0.31645	0.269684	0.00428273	0.270851	0.259711	1.6418	6.09007e+06	2.65097e+06	5.33141	0.282795	0.0116946	0.261442	0.294407
		Bornean Orangutan	Pongo pygmaeus	5	PONPYG	0.359703	0.00948963	0.31951	0.297908	0.901601	NA	NA	NA	NA	NA	NA	NA	0.304721	0.00588055	0.305609	0.281442	1.18544	NA	NA	NA	NA	NA	NA	NA
Hylobatidae	Nomascus	Northern white-cheeked gibbon	Nomascus leucogenys	1	NLENLE	0.320081	0	NA	NA	NA	5.73756e+06	2.19925e+06	2.79119	0.354689	0.0116192	0.330856	0.369632	0.264971	0	NA	NA	NA	5.99613e+06	2.58653e+06	5.05724	0.329348	0.0105041	0.309579	0.342289
Cercopithecidae	Colobus	Angolan colobus	Colobus angolensis	1	COLANG	0.413059	0	NA	NA	NA	5.76066e+06	2.22129e+06	2.87126	0.329121	0.0145392	0.306974	0.352318	0.336862	0	NA	NA	NA	6.03048e+06	2.61288e+06	5.19911	0.318718	0.0297006	0.288928	0.382905
	Cercocebus	Sooty mangabey	Cercocebus atys	1	CERATY	0.277083	0	NA	NA	NA	5.83299e+06	2.2479e+06	2.8547	0.340879	0.016261	0.31645	0.369632	0.232294	0	NA	NA	NA	6.11199e+06	2.64454e+06	5.13684	0.332369	0.0438574	0.294407	0.430857
	Chlorocebus	Green monkey	Chlorocebus sabaeus	1	CHLSAB	0.303586	0	NA	NA	NA	5.84893e+06	2.24754e+06	2.81469	0.329153	0.0164088	0.304125	0.357904	0.253592	0	NA	NA	NA	6.11682e+06	2.6453e+06	5.11852	0.306211	0.0146186	0.284655	0.332358
	Mandrillus	Drill	Mandrillus leucophaeus	1	MANLEU	0.27013	0	NA	NA	NA	5.73975e+06	2.21124e+06	2.86093	0.331318	0.0139661	0.310367	0.353246	0.2355	0	NA	NA	NA	6.0107e+06	2.59839e+06	5.13139	0.327309	0.0481702	0.290927	0.437746
	Macaca	Southern China Rhesus Monkey	Macaca mulatta littoralis	29	MMULIT	0.272035	0.00698209	0.270342	0.244173	1.30538	5.83156e+06	2.25468e+06	2.89802	0.310355	0.017706	0.283674	0.341881	0.22407	0.0056951	0.256127	0.229599	1.72291	6.10961e+06	2.65196e+06	5.23602	0.303562	0.0368899	0.26734	0.383972
		Northern China Rhesus Monkey	Macaca mulatta tcheliensis	5	MMUTCH	0.274571	0.0113862	0.244323	0.240313	1.10582								0.224028	0.00542743	0.225698	0.221787	1.45928
		Hainan Macaque	Macaca mulatta brevicaudatus	5	MMUBRE	0.275071	0.0143063	0.248433	0.237337	1.12142								0.22689	0.00840196	0.230675	0.218763	1.48944
		Western China Rhesus Monkey	Macaca mulatta lasiotus	32	MMULAS	0.275726	0.00911081	0.275102	0.245381	1.34718								0.226016	0.00678252	0.260747	0.229175	1.77732
		Indian Rhesus Monkey	Macaca mulatta mulatta	10	MMUMUL	0.278495	0.00514233	0.252906	0.243441	1.29747								0.226506	0.00380636	0.236487	0.222076	1.71683
		crab-eating macaque	Macaca fascicularis	1	MACFAS	0.277172	0	NA	NA	NA	5.83617e+06	2.25462e+06	2.88811	0.316452	0.0175708	0.291563	0.348626	0.227423	0	NA	NA	NA	6.11441e+06	2.65223e+06	5.2165	0.309531	0.0384517	0.273974	0.393986
		Pig-tailed macaque	Macaca nemestrina	1	MACNEM	0.268683	0	NA	NA	NA	5.83156e+06	2.24791e+06	2.85649	0.331976	0.0172235	0.306026	0.362563	0.221337	0	NA	NA	NA	6.11049e+06	2.64498e+06	5.14727	0.324008	0.0412387	0.28627	0.415479
	Papio	Olive baboon	Papio anubis	1	PAPANU	0.298654	0	NA	NA	NA	5.83254e+06	2.24911e+06	2.862	0.335174	0.0165175	0.310321	0.36439	0.246275	0	NA	NA	NA	6.11196e+06	2.64664e+06	5.15973	0.326281	0.0417262	0.289097	0.419429
	Rhinopithecus	Black Snub-nosed monkey	Rhinopithecus bieti	20	RHIBIE	0.392959	0.00949412	0.359368	0.349301	0.252521	5.75847e+06	2.22717e+06	2.90258	0.33836	0.0159837	0.313552	0.365472	0.332229	0.00976896	0.34713	0.337104	0.329588	6.03494e+06	2.6169e+06	5.20674	0.324985	0.0301348	0.292769	0.388857
		Golden snub-nosed monkey	Rhinopithecus roxellana	18	RHIROX	0.380042	0.0283121	0.355382	0.332271	0.412344	5.78336e+06	2.2481e+06	2.97587	0.301037	0.0173161	0.274991	0.330856	0.332863	0.0209934	0.347663	0.325697	0.527623	6.05984e+06	2.63916e+06	5.35425	0.291736	0.0249921	0.261442	0.340944
Cebidae	Callithrix	White-tufted-ear marmoset	Callithrix jacchus	1	CALJAC	0.313941	0	NA	NA	NA	NA	NA	NA	NA	NA	NA	NA	0.274882	0	NA	NA	NA	NA	NA	NA	NA	NA	NA	NA

### Sheet: Table S4
Table S4. Nonsynomous / synomous ratio summary by species and subspecies
					Superorder	Order	Species (Scientific name)	Species (English name)	Sort	Abbreviation	HetA	HetS	Het A/S	pA/pS	Het(per kp)	Nsites	Ssites	kappa	Ka/Ks(mean)	Ka/Ks(sd)	Ka/Ks(min)	Ka/Ks(max)
Neognathae	Neoaves	Passerea	Core Landbirds (Telluraves)	Australaves	Passerimorphae	Passeriformes	Acanthisitta chloris	Rifleman	1	ACACH	2109	4841	0.435654	0.16692	1.17589	1.07449e+07	4.11689e+06	2.97627	0.167915	0.00554635	0.15506	0.187338
							Manacus vitellinus	Golden-collared Manakin	2	MANVI	5695	16080	0.354167	0.13685	3.59354	1.15805e+07	4.4747e+06	3.09157	0.180491	0.00540498	0.164061	0.193974
							Corvus brachyrhynchos	American Crow	3	CORBR	2778	6126	0.453477	0.172574	1.35836	1.18506e+07	4.50984e+06	2.87187	0.167174	0.00669269	0.155828	0.189682
							Geospiza fortis	Medium Ground-finch	4	GEOFO	4406	9763	0.451296	0.167807	2.20846	1.1889e+07	4.42072e+06	2.57598	0.161344	0.00712924	0.152468	0.189682
						Psittaciformes	Nestor notabilis	Kea	5	NESNO	1518	3005	0.505158	0.200793	0.688581	1.09791e+07	4.36405e+06	3.60699	0.184988	0.0102999	0.162402	0.208246
						Cariamiformes	Cariama cristata	Red-legged Seriema	6	CARCR	3673	8267	0.444297	0.182492	1.87881	1.07126e+07	4.40012e+06	4.31468	0.191962	0.0163728	0.159341	0.225758
				Afroaves	Coraciimorphae	Coraciiformes	Merops nubicus	Carmine Bee-eater	7	MERNU	4219	12555	0.336041	0.130873	3.10009	1.03989e+07	4.04989e+06	3.22635	0.167719	0.00475935	0.155951	0.1798
						Piciformes	Picoides pubescens	Downy Woodpecker	8	PICPU	4144	11938	0.347127	0.132511	2.71009	1.15395e+07	4.40502e+06	2.91108	0.166006	0.00423628	0.155442	0.175878
						Bucerotiformes	Buceros rhinoceros silvestris	Rhinoceros Hornbill	9	BUCRH	1260	1998	0.630631	0.252262	0.46864	1.06581e+07	4.2634e+06	3.69263	0.177704	0.00816485	0.159273	0.196913
						Trogoniformes	Apaloderma vittatum	Bar-tailed Trogon	10	APAVI	3634	7377	0.492612	0.198681	1.71336	1.06753e+07	4.30557e+06	3.86553	0.177147	0.00900494	0.15776	0.197039
						Leptosomiformes	Leptosomus discolor	Cuckoo-roller	11	LEPDI	3104	7699	0.403169	0.164295	1.74143	1.08491e+07	4.42109e+06	4.10599	0.183061	0.0113976	0.159047	0.208112
						Coliiformes	Colius striatus	Speckled Mousebird	12	COLST	3730	8566	0.435442	0.170195	2.13842	1.02487e+07	4.00576e+06	3.30382	0.172476	0.00572546	0.157758	0.186306
						Strigiformes	Tyto alba	Barn Owl	13	TYTAL	1898	4626	0.41029	0.167076	1.07406	1.05768e+07	4.30703e+06	4.12749	0.193316	0.0154488	0.161848	0.226184
					Accipitrimorphae	Accipitriformes	Cathartes aura	Turkey Vulture	14	CATAU	1681	3685	0.456174	0.188827	0.986212	9.02678e+06	3.73652e+06	4.53463	0.204786	0.0190756	0.167792	0.23454
							Haliaeetus albicilla	White-tailed Eagle	15	HALAL	784	1212	0.646865	0.266429	0.275471	1.06822e+07	4.39974e+06	4.42083	0.192429	0.0171144	0.158132	0.230515
			Core Waterbirds (Aequornithia)		Pelecanimorphae	Pelecaniformes	Egretta garzetta	Little Egret	16	EGRGA	3036	8631	0.351755	0.144429	1.83501	1.14554e+07	4.70352e+06	4.30696	0.187183	0.0143463	0.157796	0.213281
							Pelecanus crispus	Dalmatian Pelican	17	PELCR	1001	1725	0.58029	0.239939	0.399514	1.04424e+07	4.31774e+06	4.50479	0.194612	0.0182563	0.159129	0.231152
							Nipponia nippon	Crested ibis	18	NIPNI	838	1422	0.589311	0.243019	0.296582	1.16267e+07	4.79463e+06	4.42232	0.188521	0.0161309	0.15679	0.217767
							Phalacrocorax carbo	Great Cormorant	19	PHACA	1947	4223	0.461047	0.188756	0.976564	1.05624e+07	4.32434e+06	4.24848	0.197168	0.0166254	0.163976	0.226594
					Procellariimorphae	Procellariiformes	Fulmarus glacialis	Northern Fulmar	20	FULGL	2780	6502	0.427561	0.176801	1.46368	1.07427e+07	4.44222e+06	4.49429	0.192687	0.0188476	0.156207	0.229164
						Sphenisciformes	Pygoscelis adeliae	Adelie Penguin	21	PYGAD	4025	10543	0.38177	0.158788	2.18746	1.1588e+07	4.81975e+06	4.6648	0.196544	0.0194157	0.159519	0.23454
					Gaviimorphae	Gaviiformes	Gavia stellata	Red-throated Loon	22	GAVST	2794	6059	0.461132	0.189762	1.38243	1.06506e+07	4.38286e+06	4.37192	0.190169	0.0165233	0.156842	0.219666
					Phaethontimorphae	Phaethontiformes	Phaethon lepturus	White-tailed Tropicbird	23	PHALE	1994	3994	0.499249	0.204447	0.902691	1.08045e+07	4.42455e+06	4.25013	0.184885	0.0141545	0.155674	0.211567
						Eurypygiformes	Eurypyga helias	Sunbittern	24	EURHE	5474	14030	0.390164	0.157136	3.36617	1.03489e+07	4.16794e+06	3.82855	0.175265	0.00806884	0.157769	0.19062
					Cursorimorphae	Charadriiformes	Charadrius vociferus	Killdeer	25	CHAVO	4055	11397	0.355795	0.145158	2.39698	1.16543e+07	4.75473e+06	4.14999	0.179441	0.0125077	0.153263	0.202056
						Gruiformes	Balearica regulorum gibbericeps	Grey crowned-crane	26	BALRE	2735	6561	0.416857	0.171391	1.47567	1.08138e+07	4.44611e+06	4.34124	0.185832	0.0144825	0.156348	0.213415
						Opisthocomiformes	Opisthocomus hoazin	Hoatzin	27	OPHHO	3921	6938	0.565148	0.229079	1.48581	1.15199e+07	4.66951e+06	3.9803	0.195179	0.0146464	0.164976	0.223861
					Caprimulgimorphae	Caprimulgiformes	Antrostomus carolinensis	Chuck-will's-widow	28	CAPCA	5029	12487	0.402739	0.163027	2.93735	1.05019e+07	4.25111e+06	3.98159	0.187057	0.01233	0.160492	0.210566
							Calypte anna	Anna's Hummingbird	29	CALAN	3613	9137	0.395425	0.150549	2.04449	1.17383e+07	4.46909e+06	2.90962	0.180072	0.00632889	0.162049	0.192295
							Chaetura pelagica	Chimney Swift	30	CHAPE	3464	8763	0.395298	0.152731	1.93046	1.17487e+07	4.53933e+06	3.11021	0.178537	0.00633509	0.16144	0.191933
						Musophagiformes	Tauraco erythrolophus	Red-crested Turaco	31	TAUER	3277	7725	0.424207	0.173616	1.77099	1.06579e+07	4.36196e+06	4.20977	0.185783	0.0122372	0.160059	0.209671
						Cuculiformes	Cuculus canorus	Common Cuckoo	32	CUCCA	6153	18471	0.333117	0.134181	3.94805	1.16148e+07	4.67851e+06	3.85986	0.18542	0.0114358	0.161036	0.206516
		Columbea			Columbimorphae	Mesitornithiformes	Mesitornis unicolor	Brown Mesite	33	MESUN	2382	5271	0.451907	0.182082	1.25266	1.04434e+07	4.20783e+06	3.85153	0.181619	0.0098629	0.160328	0.200756
						Pterocliformes	Pterocles gutturalis	Yellow-throated Sandgrouse	34	PTEGU	2518	4215	0.59739	0.240456	0.982299	1.06605e+07	4.29096e+06	3.84213	0.190733	0.0138568	0.162458	0.219586
					Phoenicopterimorphae	Phoenicopteriformes	Phoenicopterus ruber ruber	American Flamingo	35	PHORU	3422	9096	0.376209	0.155519	2.10945	1.0431e+07	4.31202e+06	4.47236	0.188926	0.0159523	0.157055	0.221005
						Podicipediformes	Podiceps cristatus	Great Crested Grebe	36	PODCR	2563	5647	0.453869	0.18561	1.36667	1.01038e+07	4.13194e+06	4.18995	0.183915	0.0133962	0.156088	0.20984
Palaeognathae						Tinamiformes	Tinamus guttatus	White-throated Tinamou	37	TINGU	8037	23158	0.347051	0.131697	5.57569	1.09451e+07	4.15339e+06	2.85114	0.1611	0.00344005	0.153432	0.168348
						Struthioniformes	Struthio camelus australis	Common Ostrich	38	STRCA	2447	4856	0.503913	0.198769	1.07383	1.14643e+07	4.52212e+06	3.45208	0.171242	0.00743334	0.152468	0.184403

### Sheet: Table S5
TableS1 Summary of the dataset		Table S5. Source of data
Family	Genus	Species	Subspecies	GenomeVersion	Genome Downloaded Website	Genome References	Polymorphism Data	Sample Number	SNP Downloaded Website/ NCBI Project	Polymorphism References
Drosophilidae	Drosophlia	Drosophlia melanogaster	NA	dmel-r6.28	flybase	Hoskins et al.(2015)	Consensus sequence	197	Drosophila Population Genomics Project 3	Pool et al. (2012)
Drosophilidae	Drosophlia	Drosophlia simulans	NA	dsim-r2.02	flybase	Hu et al. (2013)	SRA	170	PRJEB7692	Signor et al. (2018)
Drosophilidae	Drosophlia	Drosophlia sechellia	NA	dsec-r1.3	flybase	Clark et al. (2007)	SRA	41	PRJNA395473	Schrider et al. (2018)
Drosophilidae	Drosophlia	Drosophlia yakuba	NA	dyak-r1.05	flybase	Clark et al. (2007)	SRA	20	PRJNA215932	Rogers et al. (2014)
Drosophilidae	Drosophlia	Drosophlia erecta	NA	dere-r1.05	flybase	Clark et al. (2007)	NA	NA	NA	NA
Brassicaceae	Arabidopsis	Arabidopsis thaliana	NA	Arabidopsis thaliana TAIR10	PhytozomeV12	Lamesch et al.(2012)	VCF	1135	1001 genomes	1001 genomes
Brassicaceae	Arabidopsis	Arabidopsis lyrata	lyrata	Arabidopsis lyrata v2.1	PhytozomeV12	Hu et al. (2011)	SRA	6	PRJNA357372	Mattila et al. (2017).
Brassicaceae	Arabidopsis	Arabidopsis lyrata	petraea	Arabidopsis lyrata v2.1	PhytozomeV12	Hu et al. (2011)	SRA	24	PRJNA357372	Mattila et al. (2017).
Brassicaceae	Arabidopsis	Arabidopsis halleri	gemmifera	Arabidopsis halleri v1.1	PhytozomeV12	Akama et al. (2014)	SRA	54	PRJDB3777	Kubota et al. (2015)
Brassicaceae	Capsella	Capsella grandiflora	NA	Capsella grandiflora v1.1	PhytozomeV12	Slotte et al. (2013)	SRA	8	PRJNA275635	Josephs et al. (2015)
Brassicaceae	Capsella	Capsella rubella	NA	Capsella rubella v1.0	PhytozomeV12	Slotte et al. (2013)	SRA	12	PRJEB6689	Ågren et al. (2014)
Brassicaceae	Boechera	Boechera stricta	NA	Boechera stricta v1.2	PhytozomeV12	Lee et al. (2017)	NA	NA	NA	NA
Hominidae	Homo	Homo sapiens	NA	GCF_000001405.38_GRCh38.p12	NCBI	Schneider et al. (2017)	VCF	107	1000 Genomes Project	Gibbs et al. 2015; Sudmant et al. 2015
Hominidae	Pan	Pan troglodytes	ellioti	GCF_002880755.1_Clint_PTRv2	NCBI	Hughes et al. (2005)	VCF	10	Great Ape Genome Project	Prado-Martinez et al. (2013)
Hominidae	Pan	Pan troglodytes	schweinfurthii	GCF_002880755.1_Clint_PTRv2	NCBI	Hughes et al. (2005)	VCF	6	Great Ape Genome Project	Prado-Martinez et al. (2013)
Hominidae	Pan	Pan troglodytes	troglodytes	GCF_002880755.1_Clint_PTRv2	NCBI	Hughes et al. (2005)	VCF	4	Great Ape Genome Project	Prado-Martinez et al. (2013)
Hominidae	Pan	Pan troglodytes	verus	GCF_002880755.1_Clint_PTRv2	NCBI	Hughes et al. (2005)	VCF	4	Great Ape Genome Project	Prado-Martinez et al. (2013)
Hominidae	Pan	Pan paniscus	paniscus	GCF_000258655.2_panpan1.1	NCBI	Prüfer et al. (2012)	VCF	13	Great Ape Genome Project	Prado-Martinez et al. (2013)
Hominidae	Gorilla	Gorilla beringei	graueri	NA	NA	NA	VCF	3	Great Ape Genome Project	Prado-Martinez et al. (2013)
Hominidae	Gorilla	Gorilla gorilla	diehli	GCF_000151905.2_gorGor4	NCBI	Scally et al. (2012)	VCF	1	Great Ape Genome Project	Prado-Martinez et al. (2013)
Hominidae	Gorilla	Gorilla gorilla	gorilla	GCF_000151905.2_gorGor4	NCBI	Scally et al. (2012)	VCF	23	Great Ape Genome Project	Prado-Martinez et al. (2013)
Hominidae	Pongo	Pongo abellii	NA	GCF_002880775.1_Susie_PABv2	NCBI	Locke et al. (2011)	VCF	5	Great Ape Genome Project	Prado-Martinez et al. (2013)
Hominidae	Pongo	Pongo pygmaeus	NA	NA	NA	NA	VCF	5	Great Ape Genome Project	Prado-Martinez et al. (2013)
Hylobatidae	Nomascus	Nomascus leucogenys	NA	GCF_000146795.2_Nleu_3.0	NCBI	Carbone et al. (2014)	SRA	1	PRJNA13975	Carbone et al. (2014)
Cercopithecidae	Colobus	Colobus angolensis	NA	GCF_000951035.1_Cang.pa_1.0	NCBI	BCM-HGSC	SRA	1	(BCM-HGSC) PRJNA279495	BCM-HGSC
Cercopithecidae	Cercocebus	Cercocebus atys	NA	GCF_000955945.1_Caty_1.0	NCBI	Palesch et al. (2018)	SRA	1	(BCM-HGSC) PRJNA157077	Palesch et al. (2018)
Cercopithecidae	Chlorocebus	Chlorocebus sabaeus	NA	GCF_000409795.2_Chlorocebus_sabeus_1.1	NCBI	Warren et al. (2015)	SRA	1	PRJNA168621	Warren et al. (2015)
Cercopithecidae	Mandrillus	Mandrillus leucophaeus	NA	GCF_000951045.1_Mleu.le_1.0	NCBI	BCM-HGSC	SRA	1	(BCM-HGSC) PRJNA251423	BCM-HGSC
Cercopithecidae	Macaca	Macaca mulatta	littoralis	GCF_000772875.2_Mmul_8.0.1	NCBI	Zimin et al. (2014)	VCF	29	NA	Liu et al. (2018)
Cercopithecidae	Macaca	Macaca mulatta	tcheliensis	GCF_000772875.2_Mmul_8.0.1	NCBI	Zimin et al. (2014)	VCF	5	NA	Liu et al. (2018)
Cercopithecidae	Macaca	Macaca mulatta	brevicaudatus	GCF_000772875.2_Mmul_8.0.1	NCBI	Zimin et al. (2014)	VCF	5	NA	Liu et al. (2018)
Cercopithecidae	Macaca	Macaca mulatta	lasiotus	GCF_000772875.2_Mmul_8.0.1	NCBI	Zimin et al. (2014)	VCF	32	NA	Liu et al. (2018)
Cercopithecidae	Macaca	Macaca mulatta mulatta	mulatta	GCF_000772875.2_Mmul_8.0.1	NCBI	Zimin et al. (2014)	VCF	10	NA	Liu et al. (2018)
Cercopithecidae	Macaca	Macaca fascicularis	NA	GCF_000364345.1_Macaca_fascicularis_5.0	NCBI	BCM-HGSC	SRA	1	PRJNA20409	BCM-HGSC
Cercopithecidae	Macaca	Macaca nemestrina	NA	GCF_000956065.1_Mnem_1.0	NCBI	BCM-HGSC	SRA	1	PRJNA251427	BCM-HGSC
Cercopithecidae	Papio	Papio anubis	NA	GCF_000264685.3_Panu_3.0	NCBI	Rogers et al. (2019)	SRA	1	(BCM-HGSC) PRJNA54005	Rogers et al. (2019)
Cercopithecidae	Rhinopithecus	Rhinopithecus bieti	NA	GCF_001698545.1_ASM169854v1	NCBI	Yu et al. (2016)	SRA	20	PRJNA247935, PRJNA283338, and PRJNA261768	Yu et al. (2016)
Cercopithecidae	Rhinopithecus	Rhinopithecus roxellana	NA	GCF_000769185.1_Rrox_v1	NCBI	Zhou et al. (2014)	SRA	18	PRJNA247935, PRJNA283338, and PRJNA261768	Yu et al. (2016)
Cercopithecidae	Callithrix	Callithrix jacchus	NA	GCF_000004665.1_Callithrix_jacchus-3.2	NCBI	Worley et al. (2014)	SRA	1	(BCM-HGSC) PRJNA46205	Worley et al. (2014)

### Sheet: Table S6
Table S6. PSMC results
Human							Chimpanzee							Macaque
Time(Years)	Time(Generation)	Size(x104)	TimeInterval(Generations)	FixedProb(divA)	FixedProb(divS)	KaKsRatio	Time(Years)	Time(Generation)	Size(x104)	TimeInterval(Generations)	FixedProb(divA)	FixedProb(divS)	KaKsRatio	Time(Years)	Time(Generation)	Size(x104)	TimeInterval(Generations)	FixedProb(divA)	FixedProb(divS)	KaKsRatio
0	0	2.62604	187.44	1.24978e-06	2.343e-06	0.533409	0	0	3.21236	577.854	3.30055e-06	7.22317e-06	0.456939	0	0	5.18467	880.594	2.30771e-06	8.80594e-06	0.262062
4686	187.44	2.62604	203.761	1.3586e-06	2.54701e-06	0.533409	14446.3	577.854	3.21236	622.177	3.55371e-06	7.77721e-06	0.456939	9686.53	880.594	5.18467	945.999	2.47911e-06	9.45999e-06	0.262062
9780.01	391.2	2.62604	221.522	1.47702e-06	2.76902e-06	0.533409	30000.8	1200.03	3.21236	669.891	3.82624e-06	8.37364e-06	0.456939	20092.5	1826.59	5.18467	1016.26	2.66324e-06	1.01626e-05	0.262062
15318.1	612.722	2.62604	240.853	1.60591e-06	3.01066e-06	0.533409	46748	1869.92	3.21236	721.149	4.11901e-06	9.01436e-06	0.456939	31271.4	2842.85	5.18467	2000.95	5.24373e-06	2.00095e-05	0.262062
21339.4	853.575	0.34045	261.818	3.0352e-06	3.27273e-06	0.927424	64776.8	2591.07	3.78503	776.552	3.79503e-06	9.7069e-06	0.390962	53281.8	4843.8	23.0655	1173.02	4.93043e-09	1.17302e-05	0.000420319
27884.8	1115.39	0.34045	284.654	3.29994e-06	3.55818e-06	0.927424	84190.6	3367.62	3.78503	836.026	4.08568e-06	1.04503e-05	0.390962	66185	6016.82	23.0655	805.68	3.38643e-09	8.0568e-06	0.000420319
35001.2	1400.05	0.191048	309.468	3.70907e-06	3.86835e-06	0.958823	105091	4203.65	5.20708	900.098	2.92909e-06	1.12512e-05	0.260335	75047.5	6822.5	10.7173	899.285	3.92221e-07	8.99285e-06	0.0436148
42737.9	1709.52	0.191048	336.454	4.0325e-06	4.20568e-06	0.958823	127594	5103.75	5.20708	969.145	3.15378e-06	1.21143e-05	0.260335	84939.6	7721.79	10.7173	1454.43	6.34345e-07	1.45443e-05	0.0436148
51149.2	2045.97	0.259583	365.763	4.31751e-06	4.57203e-06	0.944331	151822	6072.89	5.65044	1043.39	2.97523e-06	1.30424e-05	0.228119	100938	9176.21	8.87785	1562.49	1.27647e-06	1.56249e-05	0.0816948
60293.3	2411.73	0.259583	397.651	4.69393e-06	4.97064e-06	0.944331	177907	7116.29	5.65044	1123.45	3.2035e-06	1.40431e-05	0.228119	118126	10738.7	8.87785	1678.6	1.37133e-06	1.6786e-05	0.0816948
70234.6	2809.38	0.439827	432.314	4.90098e-06	5.40392e-06	0.906931	205993	8239.73	7.4017	1209.53	2.00186e-06	1.51191e-05	0.132406	136590	12417.3	11.1244	1803.49	6.82294e-07	1.80349e-05	0.0378319
81042.4	3241.7	0.439827	469.987	5.32807e-06	5.87483e-06	0.906931	236232	9449.26	7.4017	1302.24	2.15531e-06	1.62781e-05	0.132406	156429	14220.8	11.1244	1937.38	7.32948e-07	1.93738e-05	0.0378319
92792.1	3711.68	0.808152	510.971	5.325e-06	6.38714e-06	0.833707	268788	10751.5	9.08921	1402.05	1.33396e-06	1.75256e-05	0.0761149	177740	16158.2	10.2609	2081.46	1.06333e-06	2.08146e-05	0.0510859
105566	4222.66	0.808152	555.503	5.78909e-06	6.94379e-06	0.833707	303839	12153.6	9.08921	1509.61	1.4363e-06	1.88701e-05	0.0761149	200636	18239.6	10.2609	2236.08	1.14232e-06	2.23608e-05	0.0510859
119454	4778.16	1.43285	603.906	5.42944e-06	7.54883e-06	0.719243	341579	13663.2	8.80157	1625.32	1.70251e-06	2.03165e-05	0.0837996	225233	20475.7	8.544	2402.2	2.19277e-06	2.4022e-05	0.0912819
134552	5382.06	1.43285	656.566	5.90289e-06	8.20708e-06	0.719243	382212	15288.5	8.80157	1749.84	1.83295e-06	2.1873e-05	0.0837996	251657	22877.9	8.544	2580.88	2.35588e-06	2.58088e-05	0.0912819
150966	6038.63	2.10085	713.785	5.44305e-06	8.92232e-06	0.610049	425958	17038.3	7.70702	1884.09	2.8267e-06	2.35512e-05	0.120024	280047	25458.8	7.29965	2772.59	3.79275e-06	2.77259e-05	0.136795
168810	6752.42	2.10085	776.015	5.91759e-06	9.70018e-06	0.610049	473060	18922.4	7.70702	2028.44	3.04326e-06	2.53555e-05	0.120024	310545	28231.4	7.29965	2978.64	4.07462e-06	2.97864e-05	0.136795
188211	7528.43	2.53553	843.662	5.75859e-06	1.05458e-05	0.546056	523771	20950.9	7.16954	2184.03	3.89246e-06	2.73003e-05	0.142579	343310	31210	5.65709	3200.09	7.28545e-06	3.20009e-05	0.227664
209302	8372.09	2.53553	917.18	6.2604e-06	1.14648e-05	0.546056	578372	23134.9	7.16954	2351.37	4.19071e-06	2.93921e-05	0.142579	378511	34410.1	5.65709	3437.9	7.82684e-06	3.4379e-05	0.227664
232232	9289.27	2.80162	997.128	6.35078e-06	1.24641e-05	0.509526	637156	25486.3	6.58277	2531.67	5.42669e-06	3.16459e-05	0.171482	416328	37848	4.83283	3693.35	1.07288e-05	3.69335e-05	0.290489
257160	10286.4	2.80162	1084.06	6.90449e-06	1.35508e-05	0.509526	700448	28017.9	6.58277	2725.77	5.84275e-06	3.40722e-05	0.171482	456955	41541.4	4.83283	3967.77	1.15259e-05	3.96777e-05	0.290489
284262	11370.5	2.87541	1178.55	7.36213e-06	1.47318e-05	0.499743	768592	30743.7	5.1998	2934.72	9.57067e-06	3.6684e-05	0.260895	500600	45509.1	4.64305	4262.8	1.30816e-05	4.2628e-05	0.306878
313725	12549	2.87541	1281.27	8.00379e-06	1.60158e-05	0.499743	841960	33678.4	5.1998	3159.65	1.03042e-05	3.94957e-05	0.260895	547491	49771.9	4.64305	4579.52	1.40535e-05	4.57952e-05	0.306878
345757	13830.3	2.56836	1392.95	9.42752e-06	1.74119e-05	0.541442	920952	36838.1	3.54356	3401.92	1.77652e-05	4.2524e-05	0.417769	597866	54351.4	5.03129	4919.81	1.34876e-05	4.91981e-05	0.274148
380581	15223.2	2.56836	1514.38	1.02493e-05	1.89297e-05	0.541442	1.006e+06	40240	3.54356	3662.73	1.91272e-05	4.57841e-05	0.417769	651984	59271.3	5.03129	5285.46	1.449e-05	5.28546e-05	0.274148
418440	16737.6	2.10691	1646.38	1.25356e-05	2.05798e-05	0.60912	1.09757e+06	43902.7	2.31484	3943.52	2.84853e-05	4.9294e-05	0.577866	710124	64556.7	6.12957	5678.36	1.12004e-05	5.67836e-05	0.197247
459600	18384	2.10691	1789.87	1.36281e-05	2.23734e-05	0.60912	1.19616e+06	47846.2	2.31484	4245.86	3.06692e-05	5.30733e-05	0.577866	772586	70235.1	6.12957	6100.29	1.20326e-05	6.10029e-05	0.197247
504347	20173.9	1.73249	1945.9	1.62629e-05	2.43237e-05	0.668604	1.3023e+06	52092.1	1.61789	4571.27	3.92929e-05	5.71409e-05	0.68765	839689	76335.4	5.2519	6553.62	1.68369e-05	6.55362e-05	0.25691
552994	22119.8	1.73249	2115.51	1.76805e-05	2.64439e-05	0.668604	1.41658e+06	56663.4	1.61789	4921.78	4.23058e-05	6.15223e-05	0.68765	911779	82889	5.2519	7040.72	1.80883e-05	7.04072e-05	0.25691
605882	24235.3	1.48036	2299.92	2.04414e-05	2.8749e-05	0.711031	1.53963e+06	61585.2	1.29656	5299.05	4.92271e-05	6.62382e-05	0.743183	989227	89929.7	4.52155	7563.96	2.40364e-05	7.56396e-05	0.317775
663380	26535.2	1.48036	2500.39	2.22232e-05	3.12549e-05	0.711031	1.67211e+06	66884.2	1.29656	5705.27	5.30008e-05	7.13159e-05	0.743183	1.07243e+06	97493.7	4.52155	8126.06	2.58226e-05	8.12606e-05	0.317775
725889	29035.6	1.33409	2718.34	2.50269e-05	3.39793e-05	0.736534	1.81474e+06	72589.5	1.2196	6142.69	5.81217e-05	7.67837e-05	0.756954	1.16182e+06	105620	3.50038	8730.11	3.69036e-05	8.73011e-05	0.422717
793848	31753.9	1.33409	2955.26	2.72081e-05	3.69407e-05	0.736534	1.9683e+06	78732.2	1.2196	6613.59	6.25772e-05	8.26698e-05	0.756954	1.25785e+06	114350	3.50038	9378.71	3.96454e-05	9.37871e-05	0.422717
867729	34709.2	1.27252	3212.88	3.0019e-05	4.0161e-05	0.747465	2.13364e+06	85345.8	1.33696	7120.58	6.55117e-05	8.90073e-05	0.736026	1.36101e+06	123729	2.90053	10075.9	5.00213e-05	0.000100759	0.496446
948051	37922.1	1.27252	3492.94	3.26356e-05	4.36617e-05	0.747465	2.31166e+06	92466.3	1.33696	7666.48	7.05341e-05	9.5831e-05	0.736026	1.47185e+06	133804	2.90053	10824.6	5.37383e-05	0.000108246	0.496446
1.03537e+06	41415	1.26285	3797.39	3.55623e-05	4.74674e-05	0.749193	2.50332e+06	100133	1.68633	8254.13	6.97709e-05	0.000103177	0.676227	1.59092e+06	144629	2.4026	11629.1	6.57104e-05	0.000116291	0.56505
1.13031e+06	45212.4	1.26285	4128.39	3.8662e-05	5.16048e-05	0.749193	2.70967e+06	108387	1.68633	8887.01	7.51205e-05	0.000111088	0.676227	1.71884e+06	156258	2.4026	12493.4	7.05938e-05	0.000124934	0.56505
1.23352e+06	49340.8	1.28115	4488.26	4.18488e-05	5.61032e-05	0.745926	2.93185e+06	117274	2.38493	9568.21	6.78879e-05	0.000119603	0.567613	1.85627e+06	168752	2.28696	13421.9	7.81135e-05	0.000134219	0.581983
1.34573e+06	53829	1.28115	4879.46	4.54964e-05	6.09932e-05	0.745926	3.17105e+06	126842	2.38493	10301.7	7.30923e-05	0.000128771	0.567613	2.00391e+06	182173	2.28696	14419.3	8.39176e-05	0.000144193	0.581983
1.46771e+06	58708.5	1.3364	5304.81	4.88126e-05	6.63101e-05	0.736126	3.4286e+06	137144	3.54926	11091.5	5.78313e-05	0.000138644	0.41712	2.16252e+06	196593	2.46541	15491	8.61317e-05	0.00015491	0.556013
1.60033e+06	64013.3	1.3364	5767.18	5.30671e-05	7.20897e-05	0.736126	3.70589e+06	148235	3.54926	11941.8	6.22647e-05	0.000149273	0.41712	2.33292e+06	212084	2.46541	16642.2	9.25327e-05	0.000166422	0.556013
1.74451e+06	69780.5	1.46852	6269.89	5.5886e-05	7.83737e-05	0.713071	4.00443e+06	160177	5.09537	12857.2	4.32392e-05	0.000160715	0.269042	2.51598e+06	228726	2.62822	17879.1	9.53144e-05	0.000178791	0.533106
1.90126e+06	76050.4	1.46852	6816.41	6.07573e-05	8.52051e-05	0.713071	4.32586e+06	173034	5.09537	13842.9	4.65542e-05	0.000173037	0.269042	2.71265e+06	246605	2.62822	19207.8	0.000102398	0.000192078	0.533106
2.07167e+06	82866.8	1.72097	7410.55	6.21097e-05	9.26319e-05	0.6705	4.67193e+06	186877	6.59935	14904.1	3.17828e-05	0.000186302	0.170599	2.92394e+06	265813	2.86994	20635.2	0.000103272	0.000206352	0.500463
2.25693e+06	90277.3	1.72097	8056.52	6.75237e-05	0.000100706	0.6705	5.04454e+06	201782	6.59935	16046.7	3.42193e-05	0.000200584	0.170599	3.15093e+06	286448	2.86994	22168.8	0.000110947	0.000221688	0.500463
2.45835e+06	98333.9	2.10578	8758.76	6.67081e-05	0.000109484	0.609293	5.44571e+06	217828	7.51764	17276.9	2.7551e-05	0.000215961	0.127574	3.39478e+06	308617	3.08654	23816.4	0.000112549	0.000238164	0.472567
2.67732e+06	107093	2.10578	9522.24	7.25229e-05	0.000119028	0.609293	5.87763e+06	235105	7.51764	18601.3	2.9663e-05	0.000232516	0.127574	3.65676e+06	332433	3.08654	25586.3	0.000120912	0.000255863	0.472567
2.91537e+06	116615	2.53159	10352.2	7.0733e-05	0.000129403	0.546611	6.34266e+06	253706	7.61121	20027.3	3.09902e-05	0.000250341	0.123792	3.93821e+06	358019	3.24027	27487.9	0.000124665	0.000274879	0.453528
3.17418e+06	126967	2.53159	11254.6	7.68987e-05	0.000140683	0.546611	6.84334e+06	273734	7.61121	21562.7	3.3366e-05	0.000269534	0.123792	4.24058e+06	385507	3.24027	29530.7	0.00013393	0.000295307	0.453528
3.45554e+06	138222	2.77192	12235.6	7.8538e-05	0.000152945	0.513505	7.38241e+06	295296	7.04805	23215.7	4.30008e-05	0.000290196	0.148178	4.56542e+06	415038	3.81034	31725.3	0.000123168	0.000317253	0.388234
3.76143e+06	150457	2.77192	13302.1	8.53841e-05	0.000166277	0.513505	7.9628e+06	318512	7.04805	24995.4	4.62972e-05	0.000312442	0.148178	4.9144e+06	446763	3.81034	34083.1	0.000132322	0.000340831	0.388234
4.09399e+06	163759	2.67629	14461.6	9.51729e-05	0.00018077	0.526486	8.58769e+06	343508	6.17222	26911.6	6.54908e-05	0.000336395	0.194684	5.28931e+06	480846	4.20589	36616.2	0.000127281	0.000366162	0.347609
4.45553e+06	178221	2.67629	15722.2	0.000103469	0.000196527	0.526486	9.26048e+06	370419	6.17222	28974.7	7.05115e-05	0.000362184	0.194684	5.69209e+06	517463	4.20589	39337.3	0.00013674	0.000393373	0.347609
4.84858e+06	193943	2.25999	17092.6	0.000125201	0.000213658	0.585988	9.98485e+06	399394	5.04871	31196	0.00010636	0.00038995	0.272752	6.1248e+06	556800	4.24124	42260.8	0.000145443	0.000422608	0.344156
5.2759e+06	211036	2.25999	18582.5	0.000136114	0.000232281	0.585988	1.07647e+07	430590	5.04871	33587.4	0.000114513	0.000419843	0.272752	6.58967e+06	599061	4.24124	45401.7	0.000156253	0.000454017	0.344156
5.74046e+06	229618	2.25999	20202.2	0.000147978	0.000252528	0.585988	1.16044e+07	464177	5.04871	36162.3	0.000123292	0.000452029	0.272752	7.08909e+06	644462	4.24124	48775.7	0.000167864	0.000487757	0.344156
6.24551e+06	249821	2.25999	1	7.32485e-09	1.25e-08	0.585988	1.25085e+07	500340	5.04871	1	3.4094e-09	1.25e-08	0.272752	7.62562e+06	693238	4.24124	1	3.44156e-09	1e-08	0.344156
